# Interplay between bacterial clone and plasmid in the spread of antibiotic resistance genes in the gut: lessons from a temporal study in veal calves

**DOI:** 10.1101/2021.06.19.449090

**Authors:** Méril Massot, Pierre Châtre, Bénédicte Condamine, Véronique Métayer, Olivier Clermont, Jean-Yves Madec, Erick Denamur, Marisa Haenni

## Abstract

Intestinal carriage of extended spectrum β-lactamase (ESBL)-producing *Escherichia coli* is a frequent, increasing and worrying phenomenon, but little is known about the molecular scenario and the evolutionary forces at play. We screened 45 veal calves, known to have high prevalence of carriage, for ESBL-producing *E. coli* on 514 rectal swabs (one randomly selected colony per sample) collected over six months. We characterized the bacterial clones and plasmids carrying *bla*_ESBL_ genes with a combination of genotyping methods, whole genome sequencing and conjugation assays. One hundred and seventy-three ESBL-producing *E. coli* isolates [*bla*_CTX-M-1_ (64.7%), *bla*_CTX-M-14_ (33.5%) or *bla*_CTX-M-15_ (1.8%)] were detected, belonging to 32 bacterial clones, mostly of phylogroup A. Calves were colonized successively by different clones with a trend in decreasing carriage. The persistence of a clone in a farm was significantly associated with the number of calves colonized. Despite a high diversity of *E. coli* clones and *bla*_CTX-M_-carrying plasmids, few *bla*_CTX-M_ gene/plasmid/chromosomal background combinations dominated, due to (i) efficient colonization of bacterial clones and/or (ii) successful plasmid spread in various bacterial clones. The scenario ‘clone vs. plasmid spread’ depended on the farm. Thus, epistatic interactions between resistance genes, plasmids and bacterial clones contribute to optimize fitness in specific environments.
