## Supplementary Table S1 for "Interplay between bacterial clone and plasmid in the spread of antibiotic resistance genes in the gut: lessons from a temporal study in veal calves"

### Sheet: Table_S1A
Accession_number	sample_alias	sample_title	farm	calf_number	day_in_farm	bio_material	culture_collection	ecotype	host_scientific_name	collection_date	isolation_source	geographic_location_(country)	geographic_location_(region_and_locality)	scientific_name	common_name	tax_id	clone_name	phylogroup	sequence_type_Warwick_scheme	sequence_type_Pasteur_institute_scheme	serotype	fimH_allele	number_of_reads	depth_of_sequencing	resistome	virulome_ExPEC_genes	virulome_InPEC_genes		virulome_other_ExPEC_InPEC_genes	bacteriocin_genes
ERS6288704	ID40726	C0374E0	A	C0374	7	rectal swab	chromID ESBL agar (Biomérieux)	gut commensal	Bos taurus	2015-10-12	veal calves' feces	France	Britain, near Rennes	Escherichia coli	E. coli	562	A ST34/638 O68:neg fimH24	A	34	638	O68:neg	fimH24	1423276	27.32	blaCTX-M-14, blaTEM-1, dfrA1, mcr-1, sul3, tet(A)	entA, entB, entC, entD, entE, entF, entS, fepA, fepB, fepC, fepD, fepG, fes, fimA, fimB, fimC, fimD, fimE, fimF, fimG, fimH, fimI, ompA	espL1, espL4, espX1, espX4, espX5, yagV.ecpE, yagW.ecpD, yagX.ecpC, yagY.ecpB, yagZ.ecpA, ykgK.ecpR		not detected	not detected
ERS6288705	ID40728	C1681E0	A	C1681	7	rectal swab	chromID ESBL agar (Biomérieux)	gut commensal	Bos taurus	2015-10-12	veal calves' feces	France	Britain, near Rennes	Escherichia coli	E. coli	562	A ST10/466 O8:H32 fimH23	A	10	466	O8:H32	fimH23	1514658	29.07	aadA2, blaCTX-M-1, blaTEM-1, cmlA1, dfrA8, mcr-1, sul3, tet(A), tet(M)	entA, entB, entC, entD, entE, entF, entS, fepA, fepB, fepC, fepD, fepG, fes, fimA, fimB, fimC, fimD, fimE, fimF, fimG, fimH, fimI, iss, ompA, traT	espL1, espL4, espX1, espX4, espX5, espY1, yagV.ecpE, yagW.ecpD, yagX.ecpC, yagY.ecpB, yagZ.ecpA, ykgK.ecpR		not detected	not detected
ERS6288706	ID40742	C4440E0	A	C4440	7	rectal swab	chromID ESBL agar (Biomérieux)	gut commensal	Bos taurus	2015-10-12	veal calves' feces	France	Britain, near Rennes	Escherichia coli	E. coli	562	A ST10/466 O8:H32 fimH23	A	10	466	O8:H32	fimH23	1284926	24.66	aadA2, blaCTX-M-1, blaTEM-1, cmlA1, dfrA8, mcr-1, sul3, tet(A), tet(M)	entA, entB, entC, entD, entE, entF, entS, fepA, fepB, fepC, fepD, fepG, fes, fimA, fimB, fimC, fimD, fimE, fimF, fimG, fimH, fimI, iss, ompA, traT	espL1, espL4, espX1, espX4, espX5, espY1, yagV.ecpE, yagW.ecpD, yagX.ecpC, yagY.ecpB, yagZ.ecpA, ykgK.ecpR		not detected	not detected
ERS6288707	ID40750	C8624E0	A	C8624	7	rectal swab	chromID ESBL agar (Biomérieux)	gut commensal	Bos taurus	2015-10-12	veal calves' feces	France	Britain, near Rennes	Escherichia coli	E. coli	562	A ST10/466 O8:H32 fimH23	A	10	466	O8:H32	fimH23	1069284	20.53	aadA2, blaCTX-M-1, blaTEM-1, cmlA1, dfrA8, sul3, tet(A), tet(M)	entA, entB, entC, entD, entE, entF, entS, fepA, fepB, fepC, fepD, fepG, fes, fimA, fimB, fimC, fimD, fimE, fimF, fimG, fimH, fimI, iss, ompA, traT	espL1, espL4, espX1, espX4, espX5, espY1, yagV.ecpE, yagW.ecpD, yagX.ecpC, yagY.ecpB, yagZ.ecpA, ykgK.ecpR		not detected	not detected
ERS6288708	ID40752	C1005E0	B	C1005	7	rectal swab	chromID ESBL agar (Biomérieux)	gut commensal	Bos taurus	2015-10-12	veal calves' feces	France	Britain, near Rennes	Escherichia coli	E. coli	562	A ST301/917 O80:H2 fimH54	A	301	917	O80:H2	fimH54	1637268	31.43	aph(3')-Ia, aph(3'')-Ib, aph(6)-Id, blaCTX-M-1, blaTEM-1, dfrA5, sul2	Chromosomal_ompT, entA, entB, entC, entD, entE, entF, entS, fepA, fepB, fepC, fepD, fepG, fes, fimA, fimB, fimC, fimD, fimE, fimF, fimG, fimH, fimI, hek, hlyB, hlyC, hlyD, hlyF, iroB, iroC, iroD, iroN, iss, ompA, traT	afaA.VIII, afaB.VIII, afaC.VIII, afaD.VIII, afaE.VIII, afaF.VII, cesAB, cesD, cesD2, cesF, cesL, cesT, eae, efa1, ehxA, escC, escD, escE, escF, escG, escI, escJ, escL, escN, escO, escP, escR, escS, escT, escU, escV, espA, espB, espD, espG, espH, espK, espL1, espL2, espM2, espP, espR3, espW, espX1, espX4, espX5, etgA, map, nleA, nleB, nleC, nleD, nleE, nleF, nleH1, nleH2, sepD, sepL, sepQ.escQ, st…		Episomal ompT, iucA, iucB, iucC, iucD, iutA	cea, cvaC, mchB, mchC, mchF
ERS6288709	ID40755	C1601E0	B	C1601	7	rectal swab	chromID ESBL agar (Biomérieux)	gut commensal	Bos taurus	2015-10-12	veal calves' feces	France	Britain, near Rennes	Escherichia coli	E. coli	562	A ST167/2 O101:H9 fimH215	A	167	2	O101:H9	fimH215	1645866	31.59	aph(3')-Ia, aph(3'')-Ib, aph(6)-Id, blaCTX-M-1, blaTEM-1, dfrA5, sul2	Chromosomal_ompT, entA, entB, entC, entD, entE, entF, entS, fepA, fepB, fepC, fepD, fepG, fes, fimA, fimB, fimC, fimD, fimE, fimF, fimG, fimH, fimI, hek, hlyF, ireA, iroB, iroC, iroD, iroE, iroN, iss, ompA, papB, papC, papD, papE, papH, papI, papJ, papK, traT	espL1, espR4, espX4, espX5, espY1, yagV.ecpE, yagW.ecpD, yagX.ecpC, yagY.ecpB, yagZ.ecpA, ykgK.ecpR		Episomal ompT, fdeC, iucA, iucB, iucC, iucD, iutA	cvaC, mchF, mcmA
ERS6288710	ID40757	C1603E0	B	C1603	7	rectal swab	chromID ESBL agar (Biomérieux)	gut commensal	Bos taurus	2015-10-12	veal calves' feces	France	Britain, near Rennes	Escherichia coli	E. coli	562	E ST753/920 O130:H9 fimH124	E	753	920	O130:H9	fimH124	1659866	31.86	aph(3'')-Ib, aph(6)-Id, blaCTX-M-1, blaTEM-1, catA1, dfrA5, floR, sul2, tet(A)	Chromosomal_ompT, entA, entB, entC, entD, entE, entF, entS, fepA, fepB, fepC, fepD, fepG, fes, fimA, fimB, fimC, fimD, fimE, fimF, fimG, fimH, fimI, hlyF, iroB, iroC, iroD, iroE, iroN, iss, ompA, terC, traT	epeA_1, espL1, espL4, espR1, espR4, espX1, espX2, espX4, espX5, espY2, espY3, espY4, yagV.ecpE, yagW.ecpD, yagX.ecpC, yagY.ecpB, yagZ.ecpA, ykgK.ecpR		chuA, chuS, chuT, chuU, chuV, chuW, chuX, chuY, Episomal ompT, fdeC, iucA, iucB, iucC, iucD, iutA	cvaC, mchF
ERS6288711	ID40759	C2222E0	B	C2222	7	rectal swab	chromID ESBL agar (Biomérieux)	gut commensal	Bos taurus	2015-10-12	veal calves' feces	France	Britain, near Rennes	Escherichia coli	E. coli	562	G ST117/48 O33:H4 fimH41	G	117	48	O33:H4	fimH41	1553865	29.83	ant(3'')-Ia, aph(3')-Ia, aph(3'')-Ib, aph(6)-Id, blaCTX-M-1, blaTEM-1, dfrA8, sul1, sul2, tet(A)	Chromosomal_ompT, entA, entB, entC, entD, entE, entF, entS, fepA, fepB, fepC, fepD, fepG, fes, fimA, fimB, fimC, fimD, fimE, fimF, fimG, fimH, fimI, fyuA, hek, ireA, irp2, iss, ompA, papB, papC, papD, papE, papH, papI, papJ, papK, sfaX, traT, vat	espP, faeC, faeF, faeH, faeI, faeJ, lpfA, set1A, set1B, yagV.ecpE, yagW.ecpD, yagX.ecpC, yagY.ecpB, yagZ.ecpA, ykgK.ecpR		chuA, chuS, chuT, chuU, chuV, chuW, chuX, chuY, fdeC, iucA, iucB, iucC, iucD, iutA, pic	cea, mcmA
ERS6288712	ID40762	C2522E0	B	C2522	7	rectal swab	chromID ESBL agar (Biomérieux)	gut commensal	Bos taurus	2015-10-12	veal calves' feces	France	Britain, near Rennes	Escherichia coli	E. coli	562	B1 ST162/25 O8:H19 fimH32	B1	162	25	O8:H19	fimH32	1489942	28.6	aadA2, blaCTX-M-14, blaTEM-1, cmlA1, dfrA12, floR, sul2, sul3, tet(A)	entA, entB, entC, entD, entE, entF, entS, fepA, fepB, fepC, fepD, fepG, fes, fimA, fimB, fimC, fimD, fimE, fimF, fimG, fimH, fimI, hra, iss, ompA, traT	espL1, espX1, espX4, espX5, lpfA, yagV.ecpE, yagW.ecpD, yagX.ecpC, yagY.ecpB, yagZ.ecpA, ykgK.ecpR		fdeC	not detected
ERS6288713	ID40769	C7640E0	B	C7640	7	rectal swab	chromID ESBL agar (Biomérieux)	gut commensal	Bos taurus	2015-10-12	veal calves' feces	France	Britain, near Rennes	Escherichia coli	E. coli	562	A ST301/917 O80:H2 fimH54	A	301	917	O80:H2	fimH54	1578804	30.31	aph(3')-Ia, aph(3'')-Ib, aph(6)-Id, blaCTX-M-1, blaTEM-1, dfrA5, tet(A)	entA, entB, entC, entD, entE, entF, entS, fepA, fepB, fepC, fepD, fepG, fes, fimA, fimB, fimC, fimD, fimE, fimF, fimG, fimH, fimI, hlyB, hlyC, hlyD, hlyF, iroB, iroC, iroD, iroE, iroN, iss, ompA, traT	afaA.VIII, afaB.VIII, afaC.VIII, afaD.VIII, afaE.VIII, afaF.VII, cesAB, cesD, cesD2, cesF, cesL, cesT, eae, efa1, ehxA, escC, escD, escE, escF, escG, escI, escJ, escL, escN, escO, escP, escR, escS, escT, escU, escV, espA, espB, espD, espG, espH, espK, espL1, espL2, espM2, espP, espR3, espW, espX1, espX4, espX5, etgA, map, nleA, nleB, nleC, nleD, nleE, nleH1, sepD, sepL, sepQ.escQ, stx2A, stx2B, t…		Episomal ompT, iucA, iucB, iucC, iucD, iutA	cvaC, mchB, mchC, mchF
ERS6288714	ID40772	C7695E0	B	C7695	7	rectal swab	chromID ESBL agar (Biomérieux)	gut commensal	Bos taurus	2015-10-12	veal calves' feces	France	Britain, near Rennes	Escherichia coli	E. coli	562	A ST10/2 O101:H9 fimH54 clone2	A	10	2	O101:H9	fimH54	1382666	26.54	aph(3'')-Ib, blaCTX-M-15, blaTEM-1, dfrA1, sul2, tet(A), tet(B)	entA, entB, entC, entD, entE, entF, entS, fepA, fepB, fepC, fepD, fepG, fes, fimA, fimB, fimC, fimD, fimE, fimF, fimG, fimH, fimI, hlyF, iroB, iroC, iroD, iroE, iroN, iss, ompA, traT	espL1, espL4, espR4, espX1, espX4, espX5, espY1, yagV.ecpE, yagW.ecpD, yagX.ecpC, yagY.ecpB, yagZ.ecpA, ykgK.ecpR		Episomal ompT, fdeC	cma
ERS6288715	ID40775	C8660E0	B	C8660	7	rectal swab	chromID ESBL agar (Biomérieux)	gut commensal	Bos taurus	2015-10-12	veal calves' feces	France	Britain, near Rennes	Escherichia coli	E. coli	562	A ST10/466 O148:H32 fimH23	A	10	466	O148:H32	fimH23	1439045	27.62	aadA5, aph(3'')-Ib, aph(6)-Id, blaCTX-M-1, blaTEM-1, dfrA17, floR, tet(A)	entA, entB, entC, entD, entE, entF, entS, fepA, fepB, fepC, fepD, fepG, fes, fimA, fimB, fimC, fimD, fimE, fimF, fimG, fimH, fimI, ompA, terC, traT	espL1, espL4, espX1, espX4, espX5, espY1, yagV.ecpE, yagW.ecpD, yagX.ecpC, yagY.ecpB, yagZ.ecpA, ykgK.ecpR		not detected	not detected
ERS6288716	ID40806	C1681E1	A	C1681	21	rectal swab	chromID ESBL agar (Biomérieux)	gut commensal	Bos taurus	2015-10-26	veal calves' feces	France	Britain, near Rennes	Escherichia coli	E. coli	562	UG ST1850/918 O9:H10 fimH54	UG	1850	918	O9:H10	fimH54	1349198	25.9	aph(3')-Ia, aph(3'')-Ib, aph(6)-Id, blaCTX-M-1, blaTEM-1, mcr-1, mphB, strA, tet(A)	entA, entB, entC, entD, entE, entF, entS, fepA, fepB, fepC, fepD, fepG, fes, fimA, fimB, fimC, fimD, fimE, fimF, fimG, fimH, fimI, ompA, terC, usp	espL1, espX1, espX4, espX5, lpfA, yagV.ecpE, yagW.ecpD, yagX.ecpC, yagY.ecpB, yagZ.ecpA, ykgK.ecpR		fdeC	not detected
ERS6288717	ID40808	C2291E1	A	C2291	21	rectal swab	chromID ESBL agar (Biomérieux)	gut commensal	Bos taurus	2015-10-26	veal calves' feces	France	Britain, near Rennes	Escherichia coli	E. coli	562	F ST354/39 O1:H34 fimH58	F	354	39	O1:H34	fimH58	1315079	25.24	ant(2'')-Ia, aph(3')-Ia, aph(3'')-Ib, aph(6)-Id, blaCTX-M-1, blaTEM-1, catA1, floR, mcr-1, mphA, sul1, sul2, tet(B)	entA, entB, entC, entD, entE, entF, entS, fepA, fepB, fepC, fepD, fepG, fes, fimA, fimB, fimC, fimD, fimE, fimF, fimG, fimH, fimI, hek, hra, ireA, kpsD, kpsE, kpsM, ompA, papB, papD, papI, papJ, papK, sfaX, usp	air, astA, espL1, espR1, espR3, espX4, espY2, espY4, lpfA, yagV.ecpE, yagW.ecpD, yagX.ecpC, yagY.ecpB, yagZ.ecpA, ykgK.ecpR		chuA, chuS, chuT, chuU, chuV, chuW, chuX, chuY, fdeC, iucA, iucB, iucC, iucD, iutA	mcmA
ERS6288718	ID40814	C3172E1	A	C3172	21	rectal swab	chromID ESBL agar (Biomérieux)	gut commensal	Bos taurus	2015-10-26	veal calves' feces	France	Britain, near Rennes	Escherichia coli	E. coli	562	A ST10/383 O129:H11 fimH27	A	10	383	O129:H11	fimH27	1331023	25.55	aph(3')-Ia, aph(6)-Id, blaCTX-M-1, blaTEM-1, dfrA1, mcr-1, mphB, sul1, sul2, tet(A)	entA, entB, entC, entD, entE, entF, entS, fepA, fepB, fepC, fepD, fepG, fes, fimA, fimB, fimC, fimD, fimE, fimF, fimG, fimH, fimI, fyuA, irp2, ompA, terC, traT	espX4, espX5, yagV.ecpE, yagW.ecpD, yagX.ecpC, yagY.ecpB, yagZ.ecpA, ykgK.ecpR		fdeC	not detected
ERS6288719	ID40822	C5021E1	A	C5021	21	rectal swab	chromID ESBL agar (Biomérieux)	gut commensal	Bos taurus	2015-10-26	veal calves' feces	France	Britain, near Rennes	Escherichia coli	E. coli	562	UG ST1850/918 O9:H10 fimH54	UG	1850	918	O9:H10	fimH54	1477111	28.35	aph(3'')-Ib, aph(6)-Id, blaCTX-M-1, blaTEM-1, dfrA1, mphB, strA, sul1, sul2, tet(A)	entA, entB, entC, entD, entE, entF, entS, fepA, fepB, fepC, fepD, fepG, fes, fimA, fimB, fimC, fimD, fimE, fimF, fimG, fimH, fimI, ompA, usp	espL1, espX1, espX4, espX5, lpfA, yagV.ecpE, yagW.ecpD, yagX.ecpC, yagY.ecpB, yagZ.ecpA, ykgK.ecpR		fdeC	not detected
ERS6288720	ID40892	C2222E1	B	C2222	21	rectal swab	chromID ESBL agar (Biomérieux)	gut commensal	Bos taurus	2015-10-26	veal calves' feces	France	Britain, near Rennes	Escherichia coli	E. coli	562	B1 ST58/24 O8:H25 fimH34	B1	58	24	O8:H25	fimH34	1278254	24.54	aph(3')-Ia, aph(3'')-Ib, aph(6)-Id, blaCTX-M-1, blaTEM-1, dfrA5, sul2, tet(A)	Chromosomal_ompT, entA, entB, entC, entD, entE, entF, entS, fepA, fepB, fepC, fepD, fepG, fes, fimA, fimB, fimC, fimD, fimE, fimF, fimG, fimH, fimI, fyuA, hek, hlyF, iroB, iroC, iroD, iroE, iroN, irp2, iss, ompA, papB, papC, papD, papE, papH, papI, papJ, papK, sfaX, traT	espL1, espX1, espX4, espX5, lpfA, yagV.ecpE, yagW.ecpD, yagX.ecpC, yagY.ecpB, yagZ.ecpA, ykgK.ecpR		Episomal ompT, fdeC, iucA, iucB, iucC, iucD, iutA	cea, cvaC, mchF, mcmA
ERS6288721	ID40903	C3253E1	B	C3253	21	rectal swab	chromID ESBL agar (Biomérieux)	gut commensal	Bos taurus	2015-10-26	veal calves' feces	France	Britain, near Rennes	Escherichia coli	E. coli	562	B1 ST2522/596 O29:H34 fimH38	B1	2522	596	O29:H34	fimH38	1359226	26.09	aadA5, aph(3'')-Ib, aph(6)-Id, blaCTX-M-1, blaTEM-1, catA1, dfrA17, dfrA7, sul1, tet(A)	entA, entB, entC, entD, entE, entF, entS, fepA, fepB, fepC, fepD, fepG, fes, fimA, fimB, fimC, fimD, fimE, fimF, fimG, fimH, fimI, hek, iss, ompA	astA, espL1, espX1, espX4, espX5, lpfA, yagV.ecpE, yagW.ecpD, yagX.ecpC, yagY.ecpB, yagZ.ecpA, ykgK.ecpR		fdeC	not detected
ERS6288722	ID40939	C3135E2	A	C3135	35	rectal swab	chromID ESBL agar (Biomérieux)	gut commensal	Bos taurus	2015-11-09	veal calves' feces	France	Britain, near Rennes	Escherichia coli	E. coli	562	F ST354/39 O1:H34 fimH58	F	354	39	O1:H34	fimH58	1008865	19.37	ant(2'')-Ia, aph(3')-Ia, aph(3'')-Ib, aph(6)-Id, blaCTX-M-1, blaTEM-1, catA1, floR, mcr-1, mphA, sul1, sul2, tet(B)	entA, entB, entC, entD, entE, entF, entS, fepA, fepB, fepC, fepD, fepG, fes, fimA, fimB, fimC, fimD, fimE, fimF, fimG, fimH, fimI, hek, hra, ireA, kpsD, kpsE, kpsM, ompA, papB, papD, papI, papJ, papK, sfaX, usp	air, astA, espL1, espR1, espR3, espX4, espY2, espY4, lpfA, yagV.ecpE, yagW.ecpD, yagX.ecpC, yagY.ecpB, yagZ.ecpA, ykgK.ecpR		chuA, chuS, chuT, chuU, chuV, chuW, chuX, chuY, fdeC, iucA, iucB, iucC, iucD, iutA	mcmA
ERS6288723	ID40952	C5021E2	A	C5021	35	rectal swab	chromID ESBL agar (Biomérieux)	gut commensal	Bos taurus	2015-11-09	veal calves' feces	France	Britain, near Rennes	Escherichia coli	E. coli	562	D ST4152/959 O23:H12 fimH27	D	4152	959	O23:H12	fimH27	1770191	33.98	aadA2, blaCTX-M-1, cmlA1, dfrA12, mcr-1, sul3, tet(A), tet(M)	entA, entB, entC, entD, entE, entF, entS, fepA, fepB, fepC, fepD, fepG, fes, fimA, fimB, fimC, fimD, fimE, fimF, fimG, fimH, fimI, kpsD, kpsE, kpsM, ompA, traT	espL1, espL4, espR1, espR4, espX1, espX4, espX5, espY1, espY2, espY3, espY4, lpfA, yagV.ecpE, yagW.ecpD, yagX.ecpC, yagY.ecpB, yagZ.ecpA, ykgK.ecpR		chuA, chuS, chuT, chuU, chuV, chuW, chuX, chuY, fdeC	not detected
ERS6288724	ID41031	C7640E2	B	C7640	35	rectal swab	chromID ESBL agar (Biomérieux)	gut commensal	Bos taurus	2015-11-09	veal calves' feces	France	Britain, near Rennes	Escherichia coli	E. coli	562	A ST1139/958 O8:H9 fimH54	A	1139	958	O8:H9	fimH54	1650328	31.68	aadA2, blaCTX-M-14, blaTEM-1, cmlA1, dfrA12, mphA, sul2, sul3, tet(A), tet(M)	entA, entB, entC, entD, entE, entF, entS, fepA, fepB, fepC, fepD, fepG, fes, fimA, fimB, fimC, fimD, fimE, fimF, fimG, fimH, fimI, iss, ompA, traT	espL1, espX4, espX5, yagV.ecpE, yagW.ecpD, yagX.ecpC, yagY.ecpB, yagZ.ecpA, ykgK.ecpR		fdeC	not detected
ERS6288725	ID41039	C0196E0	C	C0196	7	rectal swab	chromID ESBL agar (Biomérieux)	gut commensal	Bos taurus	2015-11-09	veal calves' feces	France	Britain, near Rennes	Escherichia coli	E. coli	562	A ST301/917 O80:H2 fimH54	A	301	917	O80:H2	fimH54	1065434	20.45	aph(3'')-Ib, aph(6)-Id, blaCTX-M-1, blaTEM-1, dfrA5, tet(A)	Chromosomal_ompT, entA, entB, entC, entD, entE, entF, entS, fepA, fepB, fepC, fepD, fepG, fes, fimA, fimB, fimC, fimD, fimE, fimF, fimG, fimH, fimI, hek, hlyB, hlyC, hlyD, hlyF, iroB, iroC, iroD, iroE, iroN, iss, ompA, traT	afaA.VIII, afaB.VIII, afaC.VIII, afaD.VIII, afaE.VIII, afaF.VII, cesAB, cesD, cesD2, cesF, cesL, cesT, eae, efa1, ehxA, escC, escD, escE, escF, escG, escI, escJ, escL, escN, escO, escP, escR, escS, escT, escU, escV, espA, espB, espD, espF, espG, espH, espK, espL1, espL2, espM2, espP, espR3, espW, espX1, espX4, espX5, etgA, map, nleA, nleB, nleC, nleD, nleE, nleF, nleH1, nleH2, sepD, sepL, sepQ.es…		Episomal ompT, iucA, iucB, iucC, iucD, iutA	cvaC, mchB, mchC, mchF
ERS6288726	ID41042	C1232E0	C	C1232	7	rectal swab	chromID ESBL agar (Biomérieux)	gut commensal	Bos taurus	2015-11-09	veal calves' feces	France	Britain, near Rennes	Escherichia coli	E. coli	562	D ST925/511 O17:H18 fimH47	D	925	511	O17:H18	fimH47	1491306	28.63	ant(3'')-Ia, aph(3'')-Ib, aph(6)-Id, blaCTX-M-14, blaTEM-1, catA1, strA, sul1, sul2, tet(A)	Chromosomal_ompT, entA, entB, entC, entD, entE, entF, entS, fepA, fepB, fepC, fepD, fepG, fes, fimA, fimB, fimC, fimD, fimE, fimF, fimG, fimH, fimI, hek, iss, ompA, traT	afaA.VIII, afaB.VIII, afaC.VIII, afaD.VIII, afaE.VIII, afaF.VII, astA, espL1, espL4, espP, espR1, espR4, espX1, espX4, espX5, espY1, espY2, espY3, espY4, faeC, faeD, faeE, faeF, faeH, faeI, faeJ, lpfA, yagV.ecpE, yagW.ecpD, yagX.ecpC, yagY.ecpB, yagZ.ecpA, ykgK.ecpR		chuA, chuS, chuT, chuU, chuV, chuW, chuX, chuY, fdeC, iucA, iucB, iucC, iucD, iutA	mchB, mchC, mchF
ERS6288727	ID41046	C2391E0	C	C2391	7	rectal swab	chromID ESBL agar (Biomérieux)	gut commensal	Bos taurus	2015-11-09	veal calves' feces	France	Britain, near Rennes	Escherichia coli	E. coli	562	B1 ST58/24 O9:H25 fimH32	B1	58	24	O9:H25	fimH32	1539044	29.54	aadA5, ant(2'')-Ia, aph(3')-Ia, aph(3'')-Ib, aph(6)-Id, blaCTX-M-1, blaTEM-1, dfrA17, dfrA5, floR, sul1, sul2, tet(A)	Chromosomal_ompT, entA, entB, entC, entD, entE, entF, entS, fepA, fepB, fepC, fepD, fepG, fes, fimA, fimB, fimC, fimD, fimE, fimF, fimG, fimH, fimI, fyuA, hek, hlyF, ireA, iroB, iroC, iroD, iroE, iroN, irp2, iss, ompA, papB, papC, papD, papE, papH, papI, papJ, papK, sfaX, traT	espL1, espX1, espX4, espX5, lpfA, yagV.ecpE, yagW.ecpD, yagX.ecpC, yagY.ecpB, yagZ.ecpA, ykgK.ecpR		Episomal ompT, fdeC, iucB, iucC, iucD, iutA	cvaC, mchF, mcmA
ERS6288728	ID41048	C2827E0	C	C2827	7	rectal swab	chromID ESBL agar (Biomérieux)	gut commensal	Bos taurus	2015-11-09	veal calves' feces	France	Britain, near Rennes	Escherichia coli	E. coli	562	B1 ST949/21 O8:H16 fimH121	B1	949	21	O8:H16	fimH121	1283679	24.64	aph(3')-Ia, aph(3'')-Ib, aph(6)-Id, blaCTX-M-14, blaOXA-1, blaTEM-1, floR, sul1, tet(A)	entA, entB, entC, entD, entE, entF, entS, fepA, fepB, fepC, fepD, fepG, fes, fimA, fimB, fimC, fimD, fimE, fimF, fimG, fimH, fimI, hek, ireA, ompA, papB, papC, papD, papE, papH, papI, papJ, papK, papX, traT	espL1, espX1, espX4, espX5, iha, lpfA, yagV.ecpE, yagW.ecpD, yagX.ecpC, yagY.ecpB, yagZ.ecpA, ykgK.ecpR		fdeC	mchB, mchC, mchF, mcmA
ERS6288729	ID41052	C5071E0	C	C5071	7	rectal swab	chromID ESBL agar (Biomérieux)	gut commensal	Bos taurus	2015-11-09	veal calves' feces	France	Britain, near Rennes	Escherichia coli	E. coli	562	A ST10/2 O101:H9 fimH54 clone1	A	10	2	O101:H9	fimH54	1161967	22.3	aph(3')-Ia, aph(3'')-Ib, aph(6)-Id, blaCTX-M-14, blaTEM-1, catA1, dfrA1, mphB, sul1, sul2, tet(B)	entA, entB, entC, entD, entE, entF, entS, fepA, fepB, fepC, fepD, fepG, fes, fimA, fimB, fimC, fimD, fimE, fimF, fimG, fimH, fimI, hek, ireA, ompA, papB, papC, papD, papE, papH, papI, papJ, papK	astA, espL1, espL4, espR4, espX1, espX4, espX5, espY1, tia, yagV.ecpE, yagW.ecpD, yagX.ecpC, yagY.ecpB, yagZ.ecpA, ykgK.ecpR		iucA, iucB, iucC, iucD, iutA	mcmA
ERS6288730	ID41054	C5614E0	C	C5614	7	rectal swab	chromID ESBL agar (Biomérieux)	gut commensal	Bos taurus	2015-11-09	veal calves' feces	France	Britain, near Rennes	Escherichia coli	E. coli	562	A ST10/2 O101:H9 fimH54 clone2	A	10	2	O101:H9	fimH54	1388570	26.65	aadA2, aph(3')-Ia, aph(3'')-Ib, aph(6)-Id, blaCTX-M-15, blaTEM-1, cmlA1, dfrA12, dfrA1, dfrA5, sul2, sul3, tet(A), tet(M)	entA, entB, entC, entD, entE, entF, entS, fepA, fepB, fepC, fepD, fepG, fes, fimA, fimB, fimC, fimD, fimE, fimF, fimG, fimH, fimI, hlyF, iroB, iroC, iroD, iroE, iroN, iss, ompA, traT	espL1, espL4, espR4, espX1, espX4, espX5, espY1, yagV.ecpE, yagW.ecpD, yagX.ecpC, yagY.ecpB, yagZ.ecpA, ykgK.ecpR		Episomal ompT, fdeC, iucA, iucB, iucC, iucD, iutA	mchF
ERS6288731	ID41058	C6567E0	C	C6567	7	rectal swab	chromID ESBL agar (Biomérieux)	gut commensal	Bos taurus	2015-11-09	veal calves' feces	France	Britain, near Rennes	Escherichia coli	E. coli	562	A ST167/2 O101:H9 fimH215	A	167	2	O101:H9	fimH215	1377429	26.44	aac(3)-IVa, aadA5, aph(3')-Ia, aph(3'')-Ib, aph(6)-Id, blaCTX-M-1, blaTEM-1, dfrA17, dfrA5, tet(A)	Chromosomal_ompT, entA, entB, entC, entD, entE, entF, entS, fepA, fepB, fepC, fepD, fepG, fes, fimA, fimB, fimC, fimD, fimE, fimF, fimG, fimH, fimI, hek, hlyF, ireA, iroB, iroC, iroD, iroE, iroN, iss, ompA, papB, papC, papD, papE, papH, papI, papJ, papK, papX, traT	afaA.VIII, afaB.VIII, afaC.VIII, afaD.VIII, afaE.VIII, espL1, espR4, espX4, espX5, espY1, yagV.ecpE, yagW.ecpD, yagX.ecpC, yagY.ecpB, yagZ.ecpA, ykgK.ecpR		Episomal ompT, fdeC, iucA, iucB, iucC, iucD, iutA	cvaC, mchF, mcmA
ERS6288732	ID41080	C3514E3	A	C3514	49	rectal swab	chromID ESBL agar (Biomérieux)	gut commensal	Bos taurus	2015-11-23	veal calves' feces	France	Britain, near Rennes	Escherichia coli	E. coli	562	D ST69/3 O15:H1 fimH27	D	69	3	O15:H1	fimH27	1293503	24.83	aph(3')-Ia, aph(3'')-Ib, aph(6)-Id, blaCTX-M-14, blaTEM-1, mcr-1, strA, sul2, tet(B)	Chromosomal_ompT, entA, entB, entC, entD, entE, entF, entS, fepA, fepB, fepC, fepD, fepG, fes, fimA, fimB, fimC, fimD, fimE, fimF, fimG, fimH, fimI, fyuA, hek, irp2, iss, ompA, papB, papC, papD, papE, papH, papI, papJ, papK, sfaX, traT	astA, espL1, espL4, espR1, espR4, espX1, espX4, espX5, espY1, espY2, espY3, espY4, iha, lpfA, yagV.ecpE, yagW.ecpD, yagX.ecpC, yagY.ecpB, yagZ.ecpA, ykgK.ecpR		chuA, chuS, chuT, chuU, chuV, chuW, chuX, chuY, fdeC, iucA, iucB, iucC, iucD, iutA	mchB, mchC, mchF, mcmA
ERS6288733	ID41086	C5327E3	A	C5327	49	rectal swab	chromID ESBL agar (Biomérieux)	gut commensal	Bos taurus	2015-11-23	veal calves' feces	France	Britain, near Rennes	Escherichia coli	E. coli	562	A ST10/2 O101:H9 fimH54 clone3	A	10	2	O101:H9	fimH54	1348438	25.88	ant(2'')-Ia, aph(3')-Ia, aph(3'')-Ib, aph(6)-Id, blaCTX-M-14, catA1, dfrA1, floR, mcr-1, sul1, tet(B)	entA, entB, entC, entD, entE, entF, entS, f17A, f17d.C, f17d.D, f17G, fepA, fepB, fepC, fepD, fepG, fes, fimA, fimB, fimC, fimD, fimE, fimF, fimG, fimH, fimI, hek, hra, ompA, traT	espL1, espL4, espR4, espX1, espX4, espX5, espY1, yagV.ecpE, yagW.ecpD, yagX.ecpC, yagY.ecpB, yagZ.ecpA, ykgK.ecpR		fdeC, iucA, iucB, iucC, iucD, iutA	not detected
ERS6288734	ID41092	C1005E3	B	C1005	49	rectal swab	chromID ESBL agar (Biomérieux)	gut commensal	Bos taurus	2015-11-23	veal calves' feces	France	Britain, near Rennes	Escherichia coli	E. coli	562	B1 ST58/24 O9:H25 fimH32	B1	58	24	O9:H25	fimH32	1575910	30.25	aadA5, aph(3')-Ia, aph(3'')-Ib, aph(6)-Id, blaCTX-M-1, blaTEM-1, dfrA17, dfrA5, tet(A)	Chromosomal_ompT, entA, entB, entC, entD, entE, entF, entS, fepA, fepB, fepC, fepD, fepG, fes, fimA, fimB, fimC, fimD, fimE, fimF, fimG, fimH, fimI, fyuA, hek, hlyF, ireA, iroB, iroC, iroD, iroE, iroN, irp2, iss, ompA, papB, papC, papD, papE, papH, papI, papJ, papK, sfaX, traT	espL1, espX1, espX4, espX5, lpfA, yagV.ecpE, yagW.ecpD, yagX.ecpC, yagY.ecpB, yagZ.ecpA, ykgK.ecpR		Episomal ompT, fdeC, iucA, iucB, iucC, iucD, iutA	cvaC, mchF, mcmA
ERS6288735	ID41115	C1232E1	C	C1232	21	rectal swab	chromID ESBL agar (Biomérieux)	gut commensal	Bos taurus	2015-11-23	veal calves' feces	France	Britain, near Rennes	Escherichia coli	E. coli	562	E ST57/533 O119:H10 fimH54	E	57	533	O119:H10	fimH54	1490082	28.6	, aac(3)-IIa, aph(3')-Ia, aph(6)-Id, blaCTX-M-14, blaOXA-1, catA1, dfrA1, floR, mphB, sul1, sul2, tet(A), tet(M)	entA, entB, entC, entD, entE, entF, entS, fepA, fepB, fepC, fepD, fepG, fes, fimA, fimB, fimC, fimD, fimE, fimF, fimG, fimH, fimI, hek, iroB, iroC, iroD, iroE, iroN, ompA, papA, papB, papC, papD, papH, papI, papJ, papK, sfaA, sfaB, sfaC, sfaD, sfaE, sfaF, sfaG, sfaH, sfaS_1, sfaY, traT	astA, espL1, espL4, espR1, espX1, espX2, espX4, espX5, espY1, espY3, tia, yagV.ecpE, yagW.ecpD, yagX.ecpC, yagY.ecpB, yagZ.ecpA, ykgK.ecpR		chuA, chuS, chuT, chuU, chuV, chuW, chuX, chuY, fdeC, iucA, iucB, iucC, iucD, iutA	mcmA
ERS6288736	ID41117	C2235E1	C	C2235	21	rectal swab	chromID ESBL agar (Biomérieux)	gut commensal	Bos taurus	2015-11-23	veal calves' feces	France	Britain, near Rennes	Escherichia coli	E. coli	562	G ST117/48 O153:H4 fimH97	G	117	48	O153:H4	fimH97	1334910	25.62	ant(3'')-Ia, aph(3')-Ia, aph(6)-Id, blaCTX-M-14, catA1, sul1, sul2, tet(A)	entA, entB, entC, entD, entE, entF, entS, fepA, fepB, fepC, fepD, fepG, fes, fimA, fimB, fimC, fimD, fimE, fimF, fimG, fimH, fimI, fyuA, hek, ireA, irp2, iss, ompA, papB, papC, papD, papE, papH, papI, papJ, papK, sfaX, traT, vat	espL1, espP, faeC, faeD, faeE, faeF, faeH, faeI, faeJ, lpfA, set1A, set1B, yagV.ecpE, yagW.ecpD, yagX.ecpC, yagY.ecpB, yagZ.ecpA, ykgK.ecpR		chuA, chuS, chuT, chuU, chuV, chuW, chuX, chuY, iucA, iucB, iucC, iucD, iutA, pic	mcmA
ERS6288737	ID41121	C2827E1	C	C2827	21	rectal swab	chromID ESBL agar (Biomérieux)	gut commensal	Bos taurus	2015-11-23	veal calves' feces	France	Britain, near Rennes	Escherichia coli	E. coli	562	D ST362/46 O11:H9 fimH96	D	362	46	O11:H9	fimH96	1647771	31.63	ant(2'')-Ia, aph(3')-Ia, aph(3'')-Ib, aph(6)-Id, blaCTX-M-14, blaTEM-1, catA1, floR, sul1, tet(A)	entA, entB, entC, entD, entE, entF, entS, fepA, fepB, fepC, fepD, fepG, fes, fimA, fimB, fimC, fimD, fimE, fimF, fimG, fimH, fimI, fyuA, hek, irp2, iss, kpsD, kpsE, ompA, papA, papB, papC, papD, papH, papI, papJ, papK, papX, sfaX, traT	espL1, espL4, espR1, espX1, espX4, espX5, espY2, espY3, espY4, yagV.ecpE, yagW.ecpD, yagX.ecpC, yagY.ecpB, yagZ.ecpA, ykgK.ecpR		chuA, chuS, chuT, chuU, chuV, chuW, chuX, chuY, fdeC, iucA, iucB, iucC, iucD, iutA	mcmA
ERS6288738	ID41177	C0424E0	C	C0424	7	rectal swab	chromID ESBL agar (Biomérieux)	gut commensal	Bos taurus	2015-11-09	veal calves' feces	France	Britain, near Rennes	Escherichia coli	E. coli	562	C ST88/66 O21:H21 fimH-	C	88	66	O21:H21	fimH-	1463360	28.09	aph(3')-Ia, blaCTX-M-14, blaTEM-1, catA1, dfrA1, erm(B), sul1, tet(A)	Chromosomal_ompT, entA, entB, entC, entD, entE, entF, entS, fepA, fepB, fepC, fepD, fepG, fes, fyuA, irp2, iss, ompA, traT	afaA.VIII, afaB.VIII, afaC.VIII, afaD.VIII, afaE.VIII, afaF.VII, astA, espL1, espP, espX4, espX5, faeC, faeD, faeE, faeF, faeH, faeI, faeJ, lpfA, tia, yagV.ecpE, yagW.ecpD, yagX.ecpC, yagY.ecpB, yagZ.ecpA, ykgK.ecpR		fdeC, iucA, iucB, iucC, iucD, iutA	not detected
ERS6288739	ID41198	C4440E4	A	C4440	63	rectal swab	chromID ESBL agar (Biomérieux)	gut commensal	Bos taurus	2015-12-07	veal calves' feces	France	Britain, near Rennes	Escherichia coli	E. coli	562	A ST34/638 O68:neg fimH24	A	34	638	O68:neg	fimH24	1477651	28.36	blaCTX-M-14, dfrA1, sul3, tet(A)	entA, entB, entC, entD, entE, entF, entS, fepA, fepB, fepC, fepD, fepG, fes, fimA, fimB, fimC, fimD, fimE, fimF, fimG, fimH, fimI, ompA	espL1, espL4, espX1, espX4, espX5, espY1, yagV.ecpE, yagW.ecpD, yagX.ecpC, yagY.ecpB, yagZ.ecpA, ykgK.ecpR		not detected	not detected
ERS6288740	ID41299	C1232E2	C	C1232	35	rectal swab	chromID ESBL agar (Biomérieux)	gut commensal	Bos taurus	2015-12-07	veal calves' feces	France	Britain, near Rennes	Escherichia coli	E. coli	562	A ST744/2 O101:H9 fimH54	A	744	2	O101:H9	fimH54	5919061	113.62	aadA5, aph(3')-Ia, aph(3'')-Ib, aph(6)-Id, blaCTX-M-14, blaTEM-1, catA1, dfrA17, mphA, sul1, sul2, tet(B)	entA, entB, entC, entD, entE, entF, entS, fepA, fepB, fepC, fepD, fepG, fes, fimA, fimB, fimC, fimD, fimE, fimF, fimG, fimH, fimI, ompA	espL1, espL4, espR4, espX1, espX4, espX5, espY1, yagV.ecpE, yagW.ecpD, yagX.ecpC, yagY.ecpB, yagZ.ecpA, ykgK.ecpR		fdeC	not detected
ERS6288741	ID41301	C2235E2	C	C2235	35	rectal swab	chromID ESBL agar (Biomérieux)	gut commensal	Bos taurus	2015-12-07	veal calves' feces	France	Britain, near Rennes	Escherichia coli	E. coli	562	G ST117/48 O24:H4 fimH189	G	117	48	O24:H4	fimH189	1378661	26.46	aph(3'')-Ib, aph(6)-Id, blaCTX-M-14, blaTEM-1, catA1, dfrA1, mcr-1, mphB, sul1, sul2, tet(A)	Chromosomal_ompT, entA, entB, entC, entD, entE, entF, entS, fepA, fepB, fepC, fepD, fepG, fes, fimA, fimB, fimC, fimD, fimE, fimF, fimG, fimH, fimI, fyuA, hek, hlyF, ireA, iroB, iroC, iroD, iroE, iroN, irp2, iss, ompA, papB, papC, papD, papE, papH, papI, papJ, papK, sfaX, terC, traT, vat	espL1, iha, lpfA, set1A, set1B, yagV.ecpE, yagW.ecpD, yagX.ecpC, yagY.ecpB, yagZ.ecpA, ykgK.ecpR		chuA, chuS, chuT, chuU, chuV, chuW, chuX, chuY, Episomal ompT, fdeC, pic	cma, cvaC, mchB, mchC, mchF, mcmA
ERS6288742	ID41533	C3265E5	A	C3265	77	rectal swab	chromID ESBL agar (Biomérieux)	gut commensal	Bos taurus	2015-12-21	veal calves' feces	France	Britain, near Rennes	Escherichia coli	E. coli	562	E ST57/533 O119:H10 fimH54	E	57	533	O119:H10	fimH54	1376198	26.42	, aac(3)-IIa, aph(3')-Ia, aph(3'')-Ib, aph(6)-Id, blaCTX-M-14, blaOXA-1, catA1, dfrA1, floR, mphB, strA, sul1, sul2, tet(A), tet(M), tet(Y)	Chromosomal_ompT, entA, entB, entC, entD, entE, entF, entS, fepA, fepB, fepC, fepD, fepG, fes, fimA, fimB, fimC, fimD, fimE, fimF, fimG, fimH, fimI, hek, iroB, iroC, iroD, iroE, iroN, iss, ompA, sfaA, sfaB, sfaC, sfaD, sfaE, sfaF, sfaG, sfaH, sfaS_1, sfaX, sfaY, traT	astA, espL1, espL4, espR1, espX1, espX2, espX4, espX5, espY1, espY3, iha, tia, yagV.ecpE, yagW.ecpD, yagX.ecpC, yagY.ecpB, yagZ.ecpA, ykgK.ecpR		chuA, chuS, chuT, chuU, chuV, chuW, chuX, chuY, fdeC, iucA, iucB, iucC, iucD, iutA	not detected
ERS6288743	ID41542	C8624E5	A	C8624	77	rectal swab	chromID ESBL agar (Biomérieux)	gut commensal	Bos taurus	2015-12-21	veal calves' feces	France	Britain, near Rennes	Escherichia coli	E. coli	562	C ST410/707 O8:H27 fimH53	C	410	707	O8:H27	fimH53	1448745	27.81	ant(2'')-Ia, aph(3'')-Ib, aph(6)-Id, blaCTX-M-1, blaTEM-1, floR, sul1, tet(A)	Chromosomal_ompT, entA, entB, entC, entD, entE, entF, entS, fepA, fepB, fepC, fepD, fepG, fes, fimA, fimB, fimC, fimD, fimE, fimF, fimG, fimH, fimI, fyuA, iroB, iroC, iroD, iroE, iroN, irp2, iss, ompA, traT	espI, espL1, espX1, espX4, espX5, iha, lpfA, yagV.ecpE, yagW.ecpD, yagX.ecpC, yagY.ecpB, yagZ.ecpA, ykgK.ecpR		fdeC	not detected
ERS6288744	ID41969	C1232E6	C	C1232	91	rectal swab	chromID ESBL agar (Biomérieux)	gut commensal	Bos taurus	2016-02-01	veal calves' feces	France	Britain, near Rennes	Escherichia coli	E. coli	562	B1 ST300/591 O182:H25 fimH25	B1	300	591	O182:H25	fimH25	1122167	21.54	aph(3')-Ia, blaCTX-M-1, mphA, tet(A)	Chromosomal_ompT, entA, entB, entC, entD, entE, entF, entS, fepA, fepB, fepC, fepD, fepG, fes, fimA, fimB, fimC, fimD, fimE, fimF, fimG, fimH, fimI, hlyB, hlyC, hlyD, iss, ompA, terC, traT	celb, cesAB, cesD, cesD2, cesL, cesT, eae, ehxA, escC, escD, escE, escF, escG, escI, escJ, escL, escN, escO, escP, escR, escS, escT, escU, escV, espA, espB, espD, espG, espJ, espL1, espL2, espL4, espM2, espP, espX1, espX4, espX5, etgA, etpD, lpfA, map, nleA, nleB, nleF, nleG7, nleH2, paa, sepD, sepL, sepQ.escQ, stcE, tir, yagV.ecpE, yagW.ecpD, yagX.ecpC, yagY.ecpB, yagZ.ecpA, ykgK.ecpR		fdeC	not detected
ERS6288745	ID42261	C1232E8	C	C1232	119	rectal swab	chromID ESBL agar (Biomérieux)	gut commensal	Bos taurus	2016-02-29	veal calves' feces	France	Britain, near Rennes	Escherichia coli	E. coli	562	A ST329/919 O109:H16 fimH444	A	329	919	O109:H16	fimH444	1168290	22.43	aph(3')-Ia, aph(3'')-Ib, aph(6)-Id, blaCTX-M-1, blaTEM-1, sul2, tet(A)	entA, entB, entC, entD, entE, entF, entS, fepA, fepB, fepC, fepD, fepG, fes, fimF, fimG, fimH, fyuA, hlyB, hlyD, hra, irp2, ompA, traT	celb, espL1, espX4, espX5, faeD, faeE, faeF, faeH, faeI, faeJ, lpfA, sta1, stx2A, stx2B, yagV.ecpE, yagW.ecpD, yagX.ecpC, yagY.ecpB, yagZ.ecpA, ykgK.ecpR		fdeC	not detected
ERS6288746	ID42570	C8624E11	A	C8624	161	rectal swab	chromID ESBL agar (Biomérieux)	gut commensal	Bos taurus	2016-03-14	veal calves' feces	France	Britain, near Rennes	Escherichia coli	E. coli	562	C ST88/66 O8:H10 fimH511	C	88	66	O8:H10	fimH511	1419844	27.25	aph(3'')-Ib, aph(6)-Id, blaCTX-M-14, blaTEM-1, dfrA5, sul2, tet(A)	Chromosomal_ompT, entA, entB, entC, entD, entE, entF, entS, fepA, fepB, fepC, fepD, fepG, fes, fimA, fimB, fimC, fimD, fimE, fimF, fimG, fimH, fimI, hlyF, iroB, iroC, iroD, iroE, iroN, iss, ompA, traT	afaA.VIII, afaB.VIII, afaC.VIII, afaD.VIII, afaE.VIII, afaF.VII, astA, celb, espL1, espX1, espX4, espX5, lpfA, yagV.ecpE, yagW.ecpD, yagX.ecpC, yagY.ecpB, yagZ.ecpA, ykgK.ecpR		Episomal ompT, fdeC, iucA, iucB, iucC, iucD, iutA	cvaC, mchF

### Sheet: Table_S1B
Accession_number	sample_alias	sample_title	scientific_name	common_name	tax_id	clone_name	phylogroup	esbl_carrying_plasmid/mcr-1_carrying_plasmid	plasmid_size (bp)	resistome	virulome	clone_donor	origin_of_the_plasmid
ERS6301044	J53_recipient_strain	Recipient strain genome	Escherichia coli	E. coli	562	K-12	A	-	-	-	-	-	-
ERS6301045	TC40726_esbl	ESBL-encoding gene-carrying plasmid donor: ID40726	Escherichia coli	E. coli	562	K-12	A	IncF/F2:A-:B49	70.309	blaCTX-M-14	traT	A ST34/638 O68:neg fimH24	farm A
ERS6301046	TC40726_mcr	mcr-1 gene-carrying plasmid donor: ID40726	Escherichia coli	E. coli	562	K-12	A	IncX4	33.304	mcr-1	-	A ST34/638 O68:neg fimH24	farm A
ERS6301047	TC40728_esbl	ESBL-encoding gene-carrying plasmid donor: ID40728	Escherichia coli	E. coli	562	K-12	A	IncF/F59:A-:B-	54.238	blaCTX-M-1	traT	A ST10/466 O8:H32 fimH23	farm A
ERS6301048	TC40728_mcr	mcr-1 gene-carrying plasmid donor: ID40728	Escherichia coli	E. coli	562	K-12	A	IncX4	33.304	mcr-1	-	A ST10/466 O8:H32 fimH23	farm A
ERS6301049	TC40750_esbl	ESBL-encoding gene-carrying plasmid donor: ID40750	Escherichia coli	E. coli	562	K-12	A	IncF/F59:A-:B-	54.238	blaCTX-M-1	traT	A ST10/466 O8:H32 fimH23	farm A
ERS6301050	TC40752_esbl	ESBL-encoding gene-carrying plasmid donor: ID40752	Escherichia coli	E. coli	562	K-12	A	IncI1/ST312	90.291	blaCTX-M-1	-	A ST301/917 O80:H2 fimH54	farm B
ERS6301051	TC40755_esbl	ESBL-encoding gene-carrying plasmid donor: ID40755	Escherichia coli	E. coli	562	K-12	A	IncI1/ST3 lineage1	108.661	blaCTX-M-1	-	A ST167/2 O101:H9 fimH215	farm B
ERS6301052	TC40757_esbl	ESBL-encoding gene-carrying plasmid donor: ID40757	Escherichia coli	E. coli	562	K-12	A	IncI1/ST3 lineage1	108.661	blaCTX-M-1	epeA	E ST753/920 O130:H9 fimH124	farm B
ERS6301053	TC40759_esbl	ESBL-encoding gene-carrying plasmid donor: ID40759	Escherichia coli	E. coli	562	K-12	A	IncI1/ST312	90.291	blaCTX-M-1	-	G ST117/48 O33:H4 fimH41	farm B
ERS6301054	TC40762_esbl	ESBL-encoding gene-carrying plasmid donor: ID40762	Escherichia coli	E. coli	562	K-12	A	IncF/F2:A-:B-	70.309	blaCTX-M-14	traT	B1 ST162/25 O8:H19 fimH32	farm B
ERS6301055	TC40775_esbl	ESBL-encoding gene-carrying plasmid donor: ID40775	Escherichia coli	E. coli	562	K-12	A	IncI1/ST3 lineage1	108.661	blaCTX-M-1,aadA5, dfrA17, sul2	-	A ST10/466 O148:H32 fimH23	farm B
ERS6301056	TC40806_esbl	ESBL-encoding gene-carrying plasmid donor: ID40806	Escherichia coli	E. coli	562	K-12	A	IncI1/ST312	90.291	-	-	UG ST1850/918 O9:H10 fimH54	farm A
ERS6301057	TC40806_mcr	mcr-1 gene-carrying plasmid donor: ID40806	Escherichia coli	E. coli	562	K-12	A	IncHI2	221,039**	mcr-1, blaTEM-1B, aph(3'')-Ib, aph(6)-Id, strA, tet(A)	terC	UG ST1850/918 O9:H10 fimH54	farm A
ERS6301058	TC40814_esbl	ESBL-encoding gene-carrying plasmid donor: ID40814	Escherichia coli	E. coli	562	K-12	A	IncI1/ST312	90.291	blaCTX-M-1	-	A ST10/383 O129:H11 fimH27	farm A
ERS6301059	TC40822_esbl	ESBL-encoding gene-carrying plasmid donor: ID40822	Escherichia coli	E. coli	562	K-12	A	IncI1/ST312	90.291	blaCTX-M-1	-	UG ST1850/918 O9:H10 fimH54	farm A
ERS6301060	TC40892_esbl	ESBL-encoding gene-carrying plasmid donor: ID40892	Escherichia coli	E. coli	562	K-12	A	IncI1/ST312	90.291	blaCTX-M-1	-	B1 ST58/24 O8:H25 fimH34	farm B
ERS6301061	TC40903_esbl	ESBL-encoding gene-carrying plasmid donor: ID40903	Escherichia coli	E. coli	562	K-12	A	IncI1/ST3 lineage1	108.661	blaCTX-M-1, aadA5, dfrA17, sul2	-	B1 ST2522/596 O29:H34 fimH38	farm B
ERS6301062	TC41042_esbl	ESBL-encoding gene-carrying plasmid donor: ID41042	Escherichia coli	E. coli	562	K-12	A	IncF/F2:A-:B-	70.309	blaCTX-M-14	traT	D ST925/511 O17:H18 fimH47	farm C
ERS6301063	TC41046_esbl	ESBL-encoding gene-carrying plasmid donor: ID41046	Escherichia coli	E. coli	562	K-12	A	IncI1/ST3 lineage3	108.661	blaCTX-M-1, aadA5, dfrA17, sul2, tet(A)	-	B1 ST58/24 O9:H25 fimH32	farm C
ERS6301064	TC41048_esbl	ESBL-encoding gene-carrying plasmid donor: ID41048	Escherichia coli	E. coli	562	K-12	A	IncF/F2:A-:B-	70.309	blaCTX-M-14	traT	B1 ST949/21 O8:H16 fimH121	farm C
ERS6301065	TC41052_esbl	ESBL-encoding gene-carrying plasmid donor: ID41052	Escherichia coli	E. coli	562	K-12	A	IncF/F2:A-:B-	70.309	blaCTX-M-14	traT	A ST10/2 O101:H9 fimH54 clone1	farm C
ERS6301066	TC41080_esbl	ESBL-encoding gene-carrying plasmid donor: ID41080	Escherichia coli	E. coli	562	K-12	A	IncF/F2:A-:B-	70.309	blaCTX-M-14	traT	D ST69/3 O15:H1 fimH27	farm A
ERS6301067	TC41086_esbl	ESBL-encoding gene-carrying plasmid donor: ID41086	Escherichia coli	E. coli	562	K-12	A	IncF/F2:A-:B-	70.309	blaCTX-M-14	traT	A ST10/2 O101:H9 fimH54 clone3	farm A
ERS6301068	TC41086_mcr	mcr-1 gene-carrying plasmid donor: ID41086	Escherichia coli	E. coli	562	K-12	A	IncX4	33.304	mcr-1	-	A ST10/2 O101:H9 fimH54 clone3	farm A
ERS6301069	TC41092_esbl	ESBL-encoding gene-carrying plasmid donor: ID41092	Escherichia coli	E. coli	562	K-12	A	IncI1/ST3 lineage1	108.661	blaCTX-M-1, aadA5, dfrA17, sul2	-	B1 ST58/24 O9:H25 fimH32	farm B
ERS6301070	TC41115_esbl	ESBL-encoding gene-carrying plasmid donor: ID41115	Escherichia coli	E. coli	562	K-12	A	IncF/F2:A-:B42	65,599*	blaCTX-M-14	traT, iutA, iucD, iucC, iucB, iucA	E ST57/533 O119:H10 fimH54	farm C
ERS6301071	TC41117_esbl	ESBL-encoding gene-carrying plasmid donor: ID41117	Escherichia coli	E. coli	562	K-12	A	IncF/F2:A-:B-	70.309	blaCTX-M-14	traT	G ST117/48 O153:H4 fimH97	farm C
ERS6301072	TC41121_esbl	ESBL-encoding gene-carrying plasmid donor: ID41121	Escherichia coli	E. coli	562	K-12	A	IncF/F2:A-:B-	70.309	blaCTX-M-14	traT	D ST362/46 O11:H9 fimH96	farm C
ERS6301073	TC41177_esbl	ESBL-encoding gene-carrying plasmid donor: ID41177	Escherichia coli	E. coli	562	K-12	A	IncI1/ST80	99,967*	blaCTX-M-14	-	C ST88/66 O21:H21 fimH-	farm C
ERS6301074	TC41299_esbl	ESBL-encoding gene-carrying plasmid donor: ID41299	Escherichia coli	E. coli	562	K-12	A	IncK	93.629	blaCTX-M-14	-	A ST744/2 O101:H9 fimH54	farm C
ERS6301075	TC41301_esbl	ESBL-encoding gene-carrying plasmid donor: ID41301	Escherichia coli	E. coli	562	K-12	A	IncF/F2:A-:B-	70.309	blaCTX-M-14	traT	G ST117/48 O24:H4 fimH189	farm C
ERS6301076	TC41533_esbl	ESBL-encoding gene-carrying plasmid donor: ID41533	Escherichia coli	E. coli	562	K-12	A	IncF/F2:A-:B42	46,602*	blaCTX-M-14	traT, iutA, iucD, iucC, iucB, iucA	E ST57/533 O119:H10 fimH54	farm A
ERS6301077	TC41542_esbl	ESBL-encoding gene-carrying plasmid donor: ID41542	Escherichia coli	E. coli	562	K-12	A	IncI1/ST312	90.291	blaCTX-M-1	-	C ST410/707 O8:H27 fimH53	farm A
ERS6301078	TC42261_esbl	ESBL-encoding gene-carrying plasmid donor: ID42261	Escherichia coli	E. coli	562	K-12	A	IncI1/ST3 lineage2	108.661	blaCTX-M-1, sul2, tet(A)	-	A ST329/919 O109:H16 fimH444	farm C
ERS6301079	TC42570_esbl	ESBL-encoding gene-carrying plasmid donor: ID42570	Escherichia coli	E. coli	562	K-12	A	IncK	93.629	blaCTX-M-14	-	C ST88/66 O8:H10 fimH511	farm A
* the size of the reconstructed plasmid is the sum of length of the contigs containing plasmid markers
** the size of the reconstructed plasmid is the sum of the length of the contigs classified as plasmidic (only one plasmid in the TC was confirmed by electrophoresis after conjugation)
